# The *Phtheirospermum japonicum* isopentenyltransferase PjIPT1a regulates host cytokinin responses in *Arabidopsis*

**DOI:** 10.1101/2021.05.24.445531

**Authors:** Anne Greifenhagen, Isabell Braunstein, Jens Pfannstiel, Satoko Yoshida, Ken Shirasu, Andreas Schaller, Thomas Spallek

## Abstract

The hemiparasitic plant *Phtheirospermum japonicum* is a nutritional specialist that supplements its nutrient requirements by parasitizing other plants through haustoria. During parasitism, the *Phtheirospermum* haustorium transfers hypertrophy-inducing cytokinins (CKs) to the infected host root. The CK biosynthesis genes required for haustorium-derived CKs and the induction of hypertrophy are still unknown. We searched for haustorium-expressed isopentenyltransferases (IPTs) that catalyse the first step of CK biosynthesis, confirmed the specific expression by *in vivo* imaging of a promoter-reporter, and further analysed the subcellular localization, the enzymatic function, and contribution to inducing hypertrophy by studying CRISPR-Cas9 induced *Phtheirospermum* mutants. *PjIPT1a* was expressed in intrusive cells of the haustorium close to the host vasculature. PjIPT1a and its closest homolog PjIPT1b located to the cytosol and showed isopentenyltransferases activity *in vitro* with differences in substrate specificity. Mutating *PjIPT1a* abolished parasite-induced CK responses in the host. A homolog of *PjIPT1a* with shared characteristics was also identified in the related weed *Striga hermonthica*. We propose that *PjIPT1a* exemplifies how parasitism-related functions evolve through gene duplications and neofunctionalization.
