## Supplementary material for "The *Phtheirospermum japonicum* isopentenyltransferase PjIPT1a regulates host cytokinin responses in *Arabidopsis*": Table S1

### Sheet: Sheet1
Name	Reference	Species	Sequence
AtIPT1	ref|NP_177013.1|	Arabidopsis thaliana	MTELNFHLLPIISDRFTTTTTTSPSFSSHSSSSSSLLSFTKRRRKHQPLVSSIRMEQSRSRNRKDKVVVILGATGAGKSRLSVDLATRFPSEIINSDKIQVYEGLEITTNQITLQDRRGVPHHLLGVINPEHGELTAGEFRSAASNVVKEITSRQKVPIIAGGSNSFVHALLAQRFDPKFDPFSSGSCLISSDLRYECCFIWVDVSETVLYEYLLRRVDEMMDSGMFEELSRFYDPVKSGLETRFGIRKAIGVPEFDGYFKEYPPEKKMIKWDALRKAAYDKAVDDIKRNTWTLAKRQVKKIEMLKDAGWEIERVDATASFKAVMMKSSSEKKWRENWEEQVLEPSVKIVKRHLVQN*
Tmr	ref|WP_104680324.1|	Agrobacterium tumefaciens	MDLHLIFGPTCTGKTTTAIALAQQTGLPVLSLDRVQCCPQLSTGSGRPTVEELKGTTRLYLDDRPLVEGIIAAKQAHHRLIEEVYNHEANGGLILEGGSTSLLNCMARNSYWSADFRWHIIRHKLPDQETFMKAAKARVKQMLHPAAGHSIIQELVYLWNEPRLRPILKEIDGYRYAMLFASQNQITADMLLQLDANMEGKLINGIAQEYFIHARQQEQKFPRVNAAAFDGFEGHPFGMY
Tzs	ref|WP_010974913.1|	Rhizobium/Agrobacterium group	MLLHLIYGPTCSGKTDMAIQIAQETGWPVVALDRVQCCPQIATGSGRPLESELQSTRRIYLDSRPLTEGILDAESAHRRLIFEVDWRKSEEGLILEGGSISLLNCMAKSPFWRSGFQWHVKRLRLGDSDAFLTRAKQRVAEMFAIREDRPSLLEELAELWNYPAARPILEDIDGYRCAIRFARKHDLAISQLPNIDAGRHVELIEAIANEYLEHALSQERDFPQWPEDGAGQPVCPVTLTRIR
AtIPT2	ref|NP_565658.1|	Arabidopsis thaliana	MMMLNPSNGGIEGEKMKKKAKVVVIMGPTGSGKSKLAVDLASHFPVEIINADAMQIYSGLDVLTNKVTVDEQKGVPHHLLGTVSSDMEFTARDFRDFTVPLIEEIVSRNHIPVLVGGTHYYIQAVVSKFLLDDAAEDTEECCADVASVVDQDMVVESVFGRDDLSHGYELLKELDPVAANRIHPNNHRKINQYLSLHASRGVLPSKLYQGKTAENWGCINASRFDYCLICMDAETAVLDRYVEQRVDAMVDAGLLDEVYDIYKPGADYTRGLRQSIGVREFEDFLKIHLSETCAGHLTSLSNDDKVMKENLRKILNFPKDDKLRIMLEEAIDRVKLNTRRLLRRQKRRVSRLETVFGWNIHYIDATEYILSKSEESWNAQVVKPASEIIRCFLETETES…
AtIPT3	ref|NP_567138.1|	Arabidopsis thaliana	MIMKISMAMCKQPLPPSPTLDFPPARFGPNMLTLNPYGPKDKVVVIMGATGTGKSRLSVDIATRFRAEIINSDKIQVHQGLDIVTNKITSEESCGVPHHLLGVLPPEADLTAANYCHMANLSIESVLNRGKLPIIVGGSNSYVEALVDDKENKFRSRYDCCFLWVDVALPVLHGFVSERVDKMVESGMVEEVREFFDFSNSDYSRGIKKAIGFPEFDRFFRNEQFLNVEDREELLSKVLEEIKRNTFELACRQREKIERLRKVKKWSIQRVDATPVFTKRRSKMDANVAWERLVAGPSTDTVSRFLLDIASRRPLVEASTAVAAAMERELSRCLVA*
AtIPT4	ref|NP_194196.1|	Arabidopsis thaliana	MKCNDKMVVIMGATGSGKSSLSVDLALHFKAEIINSDKMQFYDGLKITTNQSTIEDRRGVPHHLLGELNPEAGEVTAAEFRVMAAEAISEITQRKKLPILAGGSNSYIHALLAKSYDPENYPFSDHKGSICSELKYDCCFIWIDVDQSVLFEYLSLRLDLMMKSGMFEEIAEFHRSKKAPKEPLGIWKAIGVQEFDDYLKMYKWDNDMDKWDPMRKEAYEKAVRAIKENTFQLTKDQITKINKLRNAGWDIKKVDATASFREAIRAAKEGEGVAEMQRKIWNKEVLEPCVKIVRSHLDQPINYYYYYFYLLKRFLSLN*
AtIPT5	ref|NP_001318596.1|	Arabidopsis thaliana	MKPCMTALRQVIQPLSLNFQGNMVDVPFFRRKDKVVFVMGATGTGKSRLAIDLATRFPAEIVNSDKIQVYKGLDIVTNKVTPEESLGVPHHLLGTVHDTYEDFTAEDFQREAIRAVESIVQRDRVPIIAGGSNSYIEALVNDCVDFRLRYNCCFLWVDVSRPVLHSFVSERVDKMVDMGLVDEVRRIFDPSSSDYSAGIRRAIGVPELDEFLRSEMRNYPAETTERLLETAIEKIKENTCLLACRQLQKIQRLYKQWKWNMHRVDATEVFLRRGEEADEAWDNSVAHPSALAVEKFLSYSDDHHLEGANILLPEISAVPPLPAAVAAISR*
AtIPT7	ref|NP_566735.1|	Arabidopsis thaliana	MKFSISSLKQVQPILCFKNKLSKVNVNSFLHPKEKVIFVMGATGSGKSRLAIDLATRFQGEIINSDKIQLYKGLDVLTNKVTPKECRGVPHHLLGVFDSEAGNLTATQYSRLASQAISKLSANNKLPIVAGGSNSYIEALVNHSSGFLLNNYDCCFIWVDVSLPVLNSFVSKRVDRMMEAGLLEEVREVFNPKANYSVGIRRAIGVPELHEYLRNESLVDRATKSKMLDVAVKNIKKNTEILACRQLKKIQRLHKKWKMSMHRVDATEVFLKRNVEEQDEAWENLVARPSERIVDKFYNNNNQLKNDDVEHCLAASYGGGSGSRAHNMI*
AtIPT9	ref|NP_001190344.1|	Arabidopsis thaliana	MVIGSGVFLTRTCYLRLQPPSLVLRRRFCAATTACSVPLNGNKKKKSEKEKVIVISGPTGAGKSRLAMELAKRLNGEIISADSVQVYKGLDVGSAKPSDSDRKVVPHHLIDILHPSQDYSVGQFYDDGRQATKDILNRGRVPIVTGGTGLYLRWFMYGKPDVPKPSPEVIAEAHDMLVGFQTEYNWDAAVELVVNAGDPKASSLPRNDWYRLRRSLEILKSTGSPPSSFRIPYDSFRVNLVAPDADDFLEDGSSADISIQNIETDLDYDFLCFFLSSPRVALYRSIDFRCEDMLSGPNGVLSEARWLLDLGLLPNSNPATRAIGYRQVNSLFPAMEYLLQCRRYEGESSPREFYAFLNKFQTASRNFAKRQMTWFRCEPMYHWLNASKPLDSILQCIYD…
HlIPT1	sp|Q5GHF7.1|	Humulus lupulus	MDYASVAMAAAPTTTTTTNVSLRRQRHRKEKLLVLMGATGTGKSRLSIDLAAHFPLEVINSDKMQVYKGLDITTNKISVPDRGGVPHHLLGEVDPARGELTPADFRSLAGKAVSEITGRRKLPVLVGGSNSFIHALLVDRFDSSGPGVFEEGSHSVVSSELRYDCCFLWVDVSVKVLTDYLAKRVDDMLELGMFDELAEFYSPEDEDHDEDSATRTGLRKAIGVPEFDRYFEKFRPGDVEGEDPGRDRVRRGAFEEAVRAIKENTCHLAKRQIGKILRLKGAGWDLRRLDATESFRAAMTSDSGEKCTEIWEKQVLEPSVKIVSRFLDE
PjIPT1a	this study | MZ441091 | similar to Pjv1_00009372	Phtheirospermum japonicum	MASTTTAPTTTTATRRHKKIVVIMGPTGCGKSKLSVDLASRFFPSSEIINSDKIQIYHGLDITSNKTPPPDRKNVPHHLLGEFHPTDSHPEFTAADFRSAASAAISQIVSRRKTPFLVGGSNSYVYALLAKKFSPDAAASVFSGSKPDPDPAPFCKELRYSCCFIWVDVSPPVLNEYLGKRVDEMMDSGMLEELAEYFASAGPGSGSECGLSKAIGVPEFERYFERYGGGDDDVERKRAYEEAVRAVKENSCQLAKRQLGKIMRLRDGAGWDLKRVDATAALKAAMDGGGGRRRAAEVWEREVVEPSVKIVKRFLSE*
PjIPT1b	this study | MZ441090 |similar to Pjv1_00006419	Phtheirospermum japonicum	MSTTTPSAAARKKVVVILGPTGCGKTKLSIDLASKAFPSSEIINSDKIQVYRGLDITTNKVPLPDRQNVPHHLLGEFDSSESHPEFTPSDFRSSASETVSDIISRDKLPFVAGGSNSFVYALLAKKFNPESDVFAESDSAFCRELRYECCFLWVDVSLPVLNQYIIKRVDDMLDAGMFEELSEYLNGIGPGRLDERGLNRAIGVPEFERVFRGAAAYEEAVREVKDNTWELVKRQVGKIRRLREEAGWEMNRVDTTGALRAKVAGVGRREAADIWEREVLEPSVEIVKRFLME*
PjIPT2	dbj|GFQ02118.1|	Phtheirospermum japonicum	MATGSTSQEQLASPNPNTGPILKPKIVVIMGATGSGKSKLAIDLASHFPIEIINADSMQVYEGLDVLTNKVPLHERKGVPHHLLGTICPNVEFTAKDFRDSAIPLIDEIWSRNCLPVIVGGTNYYIQALVSQFLLDDHAEGFETNCLLDIPGDNEETDFQFGLPSENCDYTYSRLKELDPVAANRIHPNDQRKIKQYLSLYSRLALDQYVDQRVDLMVSAGLLEEVRDIYESGADYTRGLRQAIGVREFEDFLRNLNSDCQRSSASCPEVFKENIRRITDSNGDDRLIKLVLDEAIEKRRRLSRLQMLFGWNIHFVDVTSCILCASENLWDVNVVEPSVNIIKSFIDKSAEPEATKQEAHTNGNNINKAVAIVNEYQS
PjIPT3	dbj|GFP97843.1| / this study	Phtheirospermum japonicum	MLPISKQINQLLPNGEAREKVVVVMGATARENLAFPLQINQLLPNGEAREKVVVVMGATGTGKSRLSIDLASSFAAEIINSDKMQVYRGLNITTNKITDEERCGVPHHLLGVIDPESDFSAANFRAMAFDSLESINMFVLDSFVSDRVNKMVEKGMVNEVRDFYNPNADYSKGIRRAIGVPEFDTFFRVESFCDGETQANILGEAIDSIKINTSRLARCQLKKINRLSDIKGWSIHRLDATNVFRKLQRDADDVDAEWENTVAAPAVSIVGRFLYNLESEAV*
PjIPT5	dbj|GFP80212.1|	Phtheirospermum japonicum	MGATGTGKSRLAIDLATTFGGEIINCDKIQVYKGLDLIANKVTEVECRGVPHHLLGIIEDPNEDFTAVDFISHTLLAAEDIVKRSRLPIIAGGSNSFIQALVDNPDFKSKYECCFLWVDVSVPVLHSSVRKRVDQMVVAGLVGIRRAIGVPEMDGFFKMEGSVEAEARADLLKAAVEEIKVNTCKLTHRQLEKIFTIGERLKWQGVHRLDATEVYLRRSGDVAEDVWQRLMVGPGTRIVSEFLGGGEEDVKESKSSHFASNVASAMDNN
ShIPT1a	Sh14Contig_23059	Striga hermonthica	MASTENCAAASAAAATNAPRRHKKVVVIMGPTGCGKSKLSVDLASRFFPSSEIINSDKIQIYSGLDVTSNKIPPPERRGVPHHLLGDCSPADEFDAADFRAAASSAISQISSRRNLPFVVGGSNSFVYALLSRRFSPDAVAALSGDAGSAALCRELRYSCCFIWVDVSPAVLNEYLGKRVDEMLEAGMLEELAEYFAGPESGRGGLEKTIGVPEFASYFERYGSDWRLVHGDGDLEKRRAYEEAVRAVKENTCQLAKRQLGKILRLRDAAGWELKRVDATATIRASMEGAGRRRVADAWEKDVVEPSVKAVKRFLIMD
ShIPT1b	Sh14Contig_5248	Striga hermonthica	AAAASGRREKLVVILGPTGCGKTKLSIDLASRFFPSSEIINSDKIQVYRGLDITTNKVPLRDRKNVRHHLLGGFESSESHPDFTPSDFRSSASRIISEMTSRRQLPFLAGGSNSFVYSLLAEKYNPDSDVFAESDPVFCNELRYDCCFIWVDVSPPVLDQYLAKRVDDMLDSGMFDELSEYFKDLGPGRRVSKCGVNKAIGVPEFERYFRGEISYEAAVAEIKENTWQLAKRQVEKIRRLREGLGWEMQRVDTTAVLRATLDGAPAPEVWEKEVVEPTATIVRNFLRE*
SrIPT1	gb|QAU09256.1|	Streptocarpus rexii	MKRLSVFPTTPHFPCKNHNTLLSLSFSNNKSTSRWARMQSDSATTSATLRRHMKIIVIMGPTGCGKSKLSVDLASRFFPDSEIINSDKIQVYTGLDITTNKIPIWERKNVHHHLLGDFDSSDSHPEFTPSDFRRSGAAVISQIVSRRRIPFIVGGSNSFIYALLAKYNPDVDVFSDFHSDVDSAFSKELRYRCCFIWVDVSSPVLNQHLIKRVDDMLDSGMFEELAEYFLHPQSNPVSKCGLKKAIGVPEFQKYFERYDNGESRVHEMEKQAAYEEAVRAIKENTCQLAKRQVGKILRLRDAAGWELKRVDSTAALLAAMGGRRATEIWERQVLEPSVKIVKRFLME
SrIPT2	gb|QAU09257.1|	Streptocarpus rexii	MDVDPDADENFTPNPNSKPKIVMIMGATGSGKSKLAIDLASHFPIEIINADSMQVYQGLDLLTNKIPVQERKGVPHHLLGTISPDIEFTAKEFREHAIPLIDEIWSRNCLPVIVGGTNYYIQALVSQYLLNDFADDLEANCSLDLPGDTTKPDCELEPKGAACDYTHARLENLDPVSANRIHPNDHRKIRQYLNLYESRGVLPSKVFQGNTMEVCYTAWLLCKFIVPSYLVLE
SrIPT3	gb|QAU09258.1|	Streptocarpus rexii	MQISLSMCKQAARPTLRIPGNAIAQILQGQKEKVVVVMGATGAGKSRLSVDLATRFPAEVINSDKMQVYKGLDIATNKITEEERCGVPHHLMGVIDPESDFSAADFRASASSAVRSIHLRKKLPVIAGGSNSFIQALIDRDFRSRYDCCFLWVDVSMQTLHSFVSDRVDRMVERGMVKEVRDLFDPQADYSSGIRRAIGVPELDEFFRTESSSDEETRVRVLAEAIDRIKMNTSKLACRQVEKIMRLRNAKGWDLHRLDATDVFRKSGKDVEAAWENMVAGRSAAIVSRFLYDRLRVAYGGSAVSVEAPLMAAAG
SrIPT9	gb|QAU09260.1|	Streptocarpus rexii	MIGGLRVGGLRVSPLRLPFAAEPLLLFLTRQPSIASFHRRISRHCTVCSSSHAQTEKGHRQKVIVISGPTGAGKSRLSLELAKRLNGEIISADSVQVYRGLDIGSAKPSICERREVPHHLIDILHPSEDYSVGQFYEDARQITEEILSKGRVPIVSGGTGLYLRWFIYGKPNVPKASPEIASEVHSELSGLERDGDWDAAVQLVVKAGDPGVQSLAANDWYRLRRRLEILKSSGASPSAFPLPYNSFKEKSGSSEVEVLEMNSSTDELHDSKSKDLDFDFICFFLSTHRLDLYRSIDFRCEDMLLDGGILTEAQWLLDLGLMPNSNSATRAIGYRQAMDYLLACREQGSWSSSRYFYTFLSEFQKASRNFAKRQLTWFRNEPIYQWIDAAQPMENVLSF…
