## Supplementary material for "The *Phtheirospermum japonicum* isopentenyltransferase PjIPT1a regulates host cytokinin responses in *Arabidopsis*": Table S2

### Sheet: Tabelle1
Oligo Number	Primer name	Sequence	Target
TS474	pPjIPT1a_GG_f	TTGAAGACATCTCAGGAGTCATGTGACGAGCCGAGCGA	PjIPT1a
TS477	pPjIPT1a_GG_r	TTGAAGTTGAAGACAACTCGCATTGGGGGCCCACCTGGGTG	PjIPT1a
TS470	pjIPT1a_sdm_f	CTCATAAAAAAGTCCTCTAGAAACC	PjIPT1a
TS471	pjIPT1a_sdm_r	GGTTTCTAGAGGACTTTTTTATGAG	PjIPT1a
TS538	PjIPT1_GW_f	CACCATGGCGTCCACCACCACCG	PjIPT1a
TS540	PjIPT1_r	CTCACTCAAGAACCTCTTC	PjIPT1a
TS712	PjIPT1b_GW_f	CACCATGTCCACCACCACTCCCT	PjIPT1b
TS709b	PjIPT1b_r	CTCCATCAAGAACCGCTTC	PjIPT1b
TS676	XhoI-PjIPT1a(1-22)_f	GACTCGAGATGGCGTCCACCACCACCG	PjIPT1a
TS677	PjIPT1a(1-22)-Cla1_r	GCATCGATGACGACGATCTTTTTGTG	PjIPT1a
TS525	sgRNA-PjIPT1a#1_f	TGTGGTCTCAATTGGTGGTGGGCGCGGTGGTGGGTTTTAGAGCTAGAAATAGCAAG	PjIPT1a
TS526	sgRNA-PjIPT1a#2_f	TGTGGTCTCAATTGGTATGGGAGAGGGAGGTGGGTTTTAGAGCTAGAAATAGCAAG	PjIPT1a
TS551	pPjIPT1a_f	AGCCAAACACGACCCTCAC	PjIPT1a
TS552	3UTR_PjIPT1a_r	TCGTGCCACCAATTTCATAACTC	PjIPT1a
TS553	XbaI_pPjIPT1a_f	CTGTCTAGACTCCCCTCCCCTTAATGACC	PjIPT1a
TS554	3UTR_PjIPT1a_XbaI_r	GACTCTAGATCGTGCCACCAATTTCATAACTC	PjIPT1a
TS709	Cas9_f	CAGACAGCAACTGCCTGAGA	Cas9
TS710	Cas9_r	GAGAAAAGACTGGGGCACGA	Cas9
TS678	NdeI-His-PjIPT1a_f	GTACATATGCATCACCATCACCATCACGCGTCCACCACCAC	PjIPT1a
TS679	PjIPT1a-NotI_r	CTGCGGCCGCCTACTCACTCAAGAACCTC	PjIPT1a
TS713	NdeI-PjIPT1b_f	GTACATATGTCCACCACCACTCC	PjIPT1b
TS714	PjIPT1b-NotI_r	CTGCGGCCGCCTCCATCAAGAACCGC	PjIPT1b
AG021	NdeI-NotI-GST_f	CACATATGGCGGCCGCTATGTCCCCTATACTAG	GST
TS608	GST-XhoI_r	CACTCGAGTGGAGGATGGTCGCCAC	GST
Abbreviations
f = forward
r = reverse
GG = Golden Gate
GW = Gateway
p = promoter
sdm = site-directed mutagenesis
