## Supplementary material for "The *Phtheirospermum japonicum* isopentenyltransferase PjIPT1a regulates host cytokinin responses in *Arabidopsis*": Table S3

### Sheet: Sheet1
Name	Length	Score	cTP	CS-score	cTP-length
SrIPT1	347	0.582	Y	2.363	46
AtIPT1	357	0.585	Y	3.477	71
ShIPT1a	318	0.509	Y	7.304	11
PjIPT1b	293	0.476	-	9.392	7
PjIPT1a	317	0.506	Y	0.285	22
ShIPT1b	288	0.450	-	2.135	3
HlIPT1	329	0.520	Y	2291	36
ChloroP, a neural network-based method for predicting chloroplast transit peptides and their cleavage sites
Emanuelsson O, Nielsen H, von Heijne G
Protein Sci. 8(5):978-84, 1999
